# Long-term phenotypic and genomic instability of an industrial ethanol-producing and C5-utilizing *Saccharomyces cerevisiae* strain

**DOI:** 10.1101/2023.09.04.555844

**Authors:** Maëlle Duperray, Mathéo Delvenne, Jean-Marie François, Frank Delvigne, Jean-Pascal Capp

**Affiliations:** Toulouse Biotechnology Institute, INSA/University of Toulouse, CNRS, INRAE, Toulouse, France; TERRA research and teaching centre, Microbial Processes and Interactions (MiPI), Gembloux Agro- Bio Tech, University of Liège, Gembloux, Belgium; Toulouse White Biotechnology, INSA, INRAE, CNRS, Toulouse, France

**Keywords:** phenotypic heterogeneity, genetic stability, industrial yeast strain, homologous recombination, xylose, arabinose, Ethanol Red

## Abstract

The production of bio-based compounds can be impacted by stochastic cellular mechanisms acting at both the genetic and non-genetic levels, leading to instabilities in the performance of the producer organisms. Here, we investigated the long-term genomic and phenotypic stability of an ethanol-producing *Saccharomyces cerevisiae* strain engineered by chromosomal integration of transgenes allowing xylose and arabinose utilization. First, along a series of batch cultures in bioreactor to reach around 100 generations, we observed that, after a period of phenotypic stability, the strain exhibited instabilities in terms of xylose and arabinose consumption. Long-read sequencing did not reveal major genomic modifications at the population level that could explain such fluctuations. However, we isolated clones that have partly or fully lost the ability to use arabinose or xylose, due to copy number variations of the integrated transgenes arising most probably from homologous recombination (HR) events. Based on the cultivation of subpopulations sorted depending on their expression level of *RAD52*, a gene whose expression is known to be proportional to the HR rate, we did not detect differences in genomic and phenotypic stability in the subpopulations. Thus, this work reveals both phenotypic and genomic variations in an industrial yeast strain that could in the long-term lead to the loss of its production performance.
