## Supplementary material for "Long-term phenotypic and genomic instability of an industrial ethanol-producing and C5-utilizing *Saccharomyces cerevisiae* strain": Supp Table 1

### Sheet: Feuil1
Evolution of the biomass during successive batch cultures
	Duplicate 1:						Duplicate 2:
	Batch	Initial OD	Final OD	Generations	Total generations		Batch	Initial OD	Final OD	Generations	Total generations
	1	0.102	6.96	6.09245	6.09245		1	0.105	6.92	6.04231	6.04231
	2	0.065	6.6	6.66588	12.7583		2	0.105	6.96	6.05063	12.0929
	3	0.062	6.76	6.76861	19.5269		3	0.084	6.92	6.36424	18.4572
	4	0.117	7.12	5.9273	25.4542		4	0.135	7.02	5.70044	24.1576
	5	0.11	6.66	5.91995	31.3742		5	0.123	6.62	5.7501	29.9077
	6	0.101	6.46	5.99911	37.3733		6	0.097	5.8	5.90192	35.8096
	7	0.075	6.22	6.37388	43.7472		7	0.155	7.6	5.61566	41.4253
	8	0.137	7.48	5.77079	49.518		8	0.096	6.06	5.98014	47.4054
	9	0.084	5.92	6.13906	55.657		9	0.075	6.24	6.37851	53.784
	10	0.075	5.94	6.30743	61.9645		10	0.125	6.42	5.68257	59.4665
	11	0.119	6.14	5.68921	67.6537		11	0.165	7.1	5.42728	64.8938
	12	0.102	7.1	6.12118	73.7748		12	0.09	8.26	6.52007	71.4139
	13	0.094	6.18	6.0388	79.8136		13	0.114	7.06	5.95256	77.3664
	14	0.104	6.62	5.99218	85.8058		14	0.133	7.43	5.80386	83.1703
	15	0.133	7.6	5.8365	91.6423		15	0.087	7,1 (48 h)	6.35	89.52
	16	0.108	7,4 (48 h)	6.1	97.74				7,08 (96 h)	6.35	89.52
			8,28 (96 h)	6.26	97.9				mean	5.96802
			mean	6.10889
