## Supplementary material for "Long-term phenotypic and genomic instability of an industrial ethanol-producing and C5-utilizing *Saccharomyces cerevisiae* strain": Supp Table 2

### Sheet: Feuil1
Evolution of the biomass during successive cultivations in microplates
	Cycle	Strain	Sorted cells	Initial OD (800 µL)	Final OD (1600 µL)	Generations	Total generations
	C0	Rad52	NA	0.1	11.12	7.79701	7.79701
	C1	Rad52-low	340000	0.0425	11.7	9.10483	16.9018
	C2	Rad52-low	350000	0.04375	9.32	8.7349	25.6367
	C3	Rad52-low	200000	0.025	11.08	9.79181	35.4286
	C4	Rad52-low	150000	0.01875	12.18	10.3434	45.772
	C5	Rad52-low	264000	0.033	13.92	9.72048	55.4924
	C6	Rad52-low	200000	0.025	11.14	9.79961	65.2921
	C7	Rad52-low	180000	0.0225	13.32	10.2095	75.5015
	C8	Rad52-low	200000	0.025	11.78	9.8802	85.3817
	C9	Rad52-low	200000	0.025	14.62	10.1918	95.5735
	C1	Rad52-high	261000	0.032625	11.18	9.42073	17.2177
	C2	Rad52-high	350000	0.04375	9.72	8.79553	26.0133
	C3	Rad52-high	400000	0.05	11.48	8.84298	34.8562
	C4	Rad52-high	300000	0.0375	10.08	9.07039	43.9266
	C5	Rad52-high	224778	0.0280973	10.06	9.48399	53.4106
	C6	Rad52-high	287410	0.0359263	9.26	9.00983	62.4205
	C7	Rad52-high	200000	0.025	8.7	9.44294	71.8634
	C8	Rad52-high	155000	0.019375	10.04	10.0173	81.8807
	C9	Rad52-high	220000	0.0275	8.86	9.33173	91.2125
	C0	WT	NA	0.1	12.22	7.9331	7.9331
	C1	WT	300000	0.0375	9.74	9.02089	16.954
	C2	WT	350000	0.04375	8.84	8.65862	25.6126
	C3	WT	400000	0.05	10	8.64386	34.2565
	C4	WT	300000	0.0375	11.38	9.24539	43.5019
	C5	WT	300000	0.0375	11.5	9.26053	52.7624
	C6	WT	300000	0.0375	11.66	9.28046	62.0428
	C7	WT	200000	0.025	11.52	9.848	71.8908
	C8	WT	150000	0.01875	12.58	10.39	82.2809
	C9	WT	250000	0.03125	13.12	9.7137	91.9946
