## Supplementary material for "Long-term phenotypic and genomic instability of an industrial ethanol-producing and C5-utilizing *Saccharomyces cerevisiae* strain": Supp Table 3

### Sheet: Feuil1
List of primers used for qPCR assays
	Gene	Primer sequence
	AraA	TGTCTGCTGCTGTTGCTTAC
		CTAGCAGCTTCACCTTCTGG
	AraB	AGCAATACCACCCAAAGCCA
		GACGCTCCATTGTTGTTCGG
	AraD	TTACCCCAAGCGAATGGACC
		GCCATCTTCTGACACCCCAA
	AraT	CCAGTAACCGTGCTTAGCCA
		TCGGTGTTGGTTTCGGTTCT
	ACT1	TCAACGTTCCAGCCTTCTAC
		TTCAGCAGTGGTGGAGAAAG
